# The landscape of immune dysregulation in pediatric sepsis at a single-cell resolution

**DOI:** 10.1101/2024.01.17.576030

**Authors:** Fahd Alhamdan, Sophia Koutsogiannaki, Koichi Yuki

**Author notes:** Correspondence: Koichi Yuki, M.D., Department of Anesthesiology, Critical Care and Pain Medicine, Cardiac Anesthesia Division, Boston Children’s Hospital, 300 Longwood Avenue, Boston, MA, 02115, USA.

## Abstract

Recognizing immune dysregulation as a hallmark of sepsis pathophysiology, leukocytes have attracted major attention of investigation. While adult and pediatric sepsis are clinically distinct, their immunological delineation remains limited. Breakthrough of single cell technologies facilitated the characterization of immune signatures. We tackled to delineate immunological profiles of pediatric sepsis at a single-cell level by analyzing blood samples from six septic children, at both acute and recovery phases, and four healthy children. 16 single-cell transcriptomic datasets (96,156 cells) were analyzed and compared to adult sepsis dataset. We showed a unique shift in neutrophil subpopulations and functions between acute and recovery phases, along with examining the regulatory role of resistin. Neutrophil signatures were comparable between adult and pediatric sepsis. Innate-like CD4 T cells were predominantly and uniquely observed in acute phase of pediatric sepsis. Our study provides a thorough and comprehensive understanding of immune dysregulation in pediatric sepsis.
