## Supplementary material for "The landscape of immune dysregulation in pediatric sepsis at a single-cell resolution": Suppl table 1

### Sheet: Sheet1
activation	aging	maturation	migration	NETosis	phagocytosis	proliferation	ROS
ABR	SELL	RETNLB	CCL26	H2AZ2	ABCA1	MKI67	CYBA
PTAFR	ITGAM	CCL23	CCL25	H2BC8	ADGRB1	RANBP1	CYBB
TYROBP	ITGA4	S100A6	EDN1	H2AZ1	AIF1	SPC24	CYP1A1
STX11	CXCR4	CLEC4D	EDN2	H2BC9	ARHGAP12	ANP32B	CYP1A2
BCR	CXCR2	PRR13	CCL24	H2BC6	ARHGAP25	H2AFX	CYP1B1
SYK	CD47	CEBPB	TGFB2	H2BC7	BECN1	CCNE2	DDAH1
VAMP7	CD24	SLPI	EDN3	H2BC4	BIN2	CDC20	DUOX1
DNASE1	TLR4	S100A11	CCL23	H2BC5	CDC42	SMC2	DUOX2
DNASE1L3	ICAM1	BTG1	CCL22	IGH	CLCN3	PMF1	GBF1
FCER1G	ITGAX	CXCR2	CCL21	H2BC3	ELMO1	CKS2	HSP90AA1
PRAM1		FTH1	CCL20	H2BC1	FCER1G	TOP2A	MPO
ITGB2		GRINA	XCL1	MAPK13	FCGR1A	ESCO2	NCF1
ITGAM		MMP8	GP2	MAPK14	FCGR3A	CKS1B	NOS1
CD177		FXYD5	EMP2	MAPK11	GSN	CENPF	NOS2
ANXA3		MSRB1	IRAK4	MAPK12	GULP1	CDKN3	NOS3
MYO1F		HLA-A	CXCL10	HAT1	IGLL1	TUBA1C	P2RX4
		ANXA2	CXCL11	CR1L	ITGAM	KIF22	RORA
		MMP9	PPIA	SLC25A31	ITGB2	STMN1	SLC7A2
		FTL		PPIF	MARCO	SMC4	SOD1
		MAP1LC3B		NCF1	MEGF10		SOD2
		TMCC1		RAF1	MFGE8		SPR
		SAT1		RELA	MSR1
		CYP4F3		AQP9	MYH9
		JUNB		ITGA2B	RAC1
		MXD1		H2AB2	RAC3
		STK17B		H2AB3	RHOBTB1
		YPEL3		MPO	RHOBTB2
		SELPLG		H2AB1	SH3BP1
		IL36G		MACROH2A2	SIRPA
		DUSP1		MACROH2A1	THBS1
		SLC16A3		ACTB	TREM2
		CCR1		AKT3	TREML4
		RDH12		AKT1	VAMP7
		CLEC4E		AKT2	XKR4
		ARG2		MAP3K7	XKR6
		CD300LD		H2BU1	XKR7
		JAML		ELANE	XKR8
		CTSD		H4C9	XKR9
		GDA		PRKCG
		HACD4		H4C8
		TIMP2		MAP2K2
		FPR1		H2AC7
		IFI27L2		MAP2K1
		SLC7A11		H2AC8
		CSTA		H2AC6
		IL1B		H2AC4
		ASPRV1		PRKCB
		CXCL2		CYBB
		IFITM1		H2AC1
				CYBA
				PRKCA
				NFKB1
				H2BE1
				SELP
				PIK3R1
				H2AC20
				H4C15
				H4C14
				H2AC21
				H4C13
				PADI4
				H4C12
				H4C11
				NCF2
				HDAC11
				C5AR1
				HDAC10
				NCF4
				ACTG1
				AGER
				H2AC16
				H2AC17
				H2AC18
				C3
				H2AC19
