## Supplementary material for "The landscape of immune dysregulation in pediatric sepsis at a single-cell resolution": Suppl table 2

### Sheet: Sheet1
activation	apoptoic process	chemotaxis	differentiation	exhaustion	homeostasis	migration	proliferation
CD74	FAS	CCR2	PTPN2	PDCD1	RIPK3	CCL26	TNFSF18
CRTAM	LMBR1L	CXCL11	ANXA1	HAVCR2	NCKAP1L	MSN	SLC11A1
SCRIB	CLC	GPR183	JAG2	BTLA	TNFSF14	SLC12A2	CRTAM
FOXP3	EBF4	SLC12A2	USP44	TNFSF10	ZC3H8	PIK3CD	MSN
CD2	RIPK1	CCL3	RIPK3	CD244	PPP2R3C	DEFA1	CADM1
CD4	FASLG	PIK3CD	RHOH		PPP2R1A	CXCL16	LMBR1L
CD7	GLI3	DEFA1	MR1		FOXP3	XG	TNFSF14
TNFSF4		CXCL16	LIG4		PPP2CA	PIK3CG	DOCK8
LEP		PIK3CG	SOX13		LGALS2	CXCL10	LILRB1
JAML			FOXP3		FAS	CXCL11	CTPS1
CD86			IL2		AKT1	ZAP70	PIK3CG
CD84			ZAP70		FADD	GPR183	PPP3CB
CD80			PTPRC		PMAIP1	S1PR1	RASGRP1
DLL4			LCK		JAK3	CCL3	TNFRSF4
TRBC1			CD4		GPR15LG	CCR6
TRBC2			KIT			MYO1G
SLAMF9						CD99
CEACAM21
SLAMF7
SLAMF6
RAB29
NHEJ1
MICA
MICB
IFNA14
JAG2
IFNA16
IFNA17
TNFSF14
CTPS1
IFNW1
TREML2
DDOST
PIK3R1
CD8B
CD8A
IFNA10
CD276
LY9
GATA3
CD1C
SLA2
TRGC1
SOX4
TRGC2
RASGRP1
LEPR
TNFRSF4
IFNA21
CCL21
MSN
EIF2AK4
RHOH
IL2
IFNE
IL4
PTPRC
NCOR2
IRF4
LCP1
MFAP3
CD28
IFNK
CD247
ITK
